# Chytrid rhizoid morphogenesis is adaptive and resembles hyphal development in ‘higher’ fungi

**DOI:** 10.1101/735381

**Authors:** Davis Laundon, Nathan Chrismas, Glen Wheeler, Michael Cunliffe

## Abstract

Fungi are major components of the Earth’s biosphere [1], sustaining many critical ecosystem processes [2, 3]. Key to fungal prominence is their characteristic cell biology, our understanding of which has been principally based on ‘higher’ dikaryan hyphal and yeast forms [4–6]. The early-diverging Chytridiomycota (chytrids) are ecologically important [2, 7, 8] and a significant component of fungal diversity [9–11], yet their cell biology remains poorly understood. Unlike dikaryan hyphae, chytrids typically attach to substrates and feed osmotrophically via anucleate rhizoids [12]. The evolution of fungal hyphae appears to have occurred from lineages exhibiting rhizoidal growth [13] and it has been hypothesised that a rhizoid-like structure was the precursor to multicellular hyphae and mycelial feeding in fungi [14]. Here we show in a unicellular chytrid, *Rhizoclosmatium globosum*, that rhizoid development has equivalent features to dikaryan hyphae and is adaptive to resource availability. Rhizoid morphogenesis exhibits analogous properties with growth in hyphal forms, including tip production, branching and decreasing fractal geometry towards the growing edge, and is controlled by β-glucan-dependent cell wall synthesis and actin polymerisation. Chytrid rhizoids from individual cells also demonstrate adaptive morphological plasticity in response to substrate availability, developing a searching phenotype when carbon starved and exhibiting spatial differentiation when interacting with particulate substrates. Our results show striking similarities between unicellular early-diverging and dikaryan fungi, providing insights into chytrid cell biology, ecological prevalence and fungal evolution. We demonstrate that the sophisticated cell biology and developmental plasticity previously considered characteristic of hyphal fungi are shared more widely across the Kingdom Fungi and therefore could be conserved from their most recent common ancestor.
