## Supplementary File 1 for "Chytrid rhizoid morphogenesis is adaptive and resembles hyphal development in ‘higher’ fungi"

### Sheet: 4D Development (Fig. 1E,G)
Replicate	Time (h)	Thallus Diameter (µm^2)	Number of Bifurcations	Number of Tips	Width (µm)	Height (µm)	Depth (µm)	Total Length (µm)	Surface Area (µm^2)	Volume (µm^3)	Rhizoidal Growth Unit (µm)	Cover Area (µm^2)	Mean Bifurcation Angle (o)	Partition Asymmetry	Max Euclidean Distance (µm)	Max Path Distance (µm)	Apical Branches	Lateral Branches
A	1	89.0022	1	2	112.938	106.573	10	13.3914	114.001	124.606	6.69569	12036.1	43.2454	0	4.25083	4.25083	1	0
A	1.5	93.4333	2	4	117.255	106.513	12.5671	32.5794	167.32	143.616	8.14484	12489.3	83.7458	0	9.86542	12.1455	2	1
A	2	98.7713	3	5	121.698	108.525	12.8469	55.7644	228.756	165.723	11.1529	13207.3	69.585	0.333333	9.67549	12.8346	3	1
A	2.5	108.458	5	7	126.087	112.71	11.7655	83.4919	355.981	223.151	11.9274	14211.3	76.681	0.2	13.2478	18.1823	4	1
A	3	100.168	7	9	128.629	115.46	12.8441	111.353	418.277	218.808	12.3725	14851.5	82.7329	0.47619	17.9388	20.617	5	3
A	3.5	97.1041	7	10	128.89	116.105	14.3156	140.49	555.084	261.719	14.049	14964.7	75.3115	0.47619	17.3442	20.4756	5	4
A	4	108.474	8	10	129.306	116.941	21.7005	173.985	737.427	348.179	17.3985	15121.1	70.0297	0.541667	17.5373	20.5832	5	4
A	4.5	104.35	10	13	133.258	118.109	25.4297	209.348	918.672	418.362	16.1037	15739	89.213	0.366667	29.7721	41.0499	7	5
A	5	126.27	11	13	129.611	119.864	30.0318	246.529	1193.56	586.212	18.9637	15535.7	74.1333	0.378788	22.4658	35.6398	8	5
A	5.5	105.465	14	16	132.455	119.17	42.4423	312.673	1234.27	492.198	19.542	15784.6	72.5705	0.439116	25.9361	39.2388	8	5
A	6	125.727	16	18	134.089	119.708	48.0786	378.704	1471.1	596.753	21.0391	16051.5	73.737	0.370536	30.3974	41.9758	9	6
A	6.5	124.794	15	17	136.854	120.623	48.8641	450.288	1846.51	741.237	26.4875	16507.7	77.952	0.462222	35.7514	49.6917	9	7
A	7	141.483	15	17	140.698	122.639	48.9319	507.556	1960.2	779.006	29.8563	17255	83.2748	0.427778	31.0574	48.8379	10	7
A	7.5	163.745	19	21	148.797	127.601	48.2311	576.372	2296.65	956.211	27.4463	18986.6	78.9494	0.298454	46.3581	68.3101	11	8
A	8	167.156	21	22	146.63	129.259	48.1139	599.824	2055.02	799.521	27.2647	18953.2	74.6407	0.327967	44.871	68.0042	12	11
A	8.5	181.233	26	29	156.494	139.792	48.856	738.509	2946.43	1206.41	25.4658	21876.5	79.1006	0.481563	44.0679	67.2941	12	15
A	9	196.494	30	32	158.842	145.066	48.3862	817.334	3253.97	1332.31	25.5417	23042.6	84.6396	0.400486	42.1245	72.943	12	18
A	9.5	205.958	32	36	168.667	135.491	48.4683	957.529	3691.25	1471.23	26.598	22852.9	81.0451	0.504985	41.0315	58.7392	14	20
A	10	221.51	37	40	174.369	136.075	48.9133	1155.71	4413.89	1727.7	28.8926	23727.2	72.6775	0.500384	66.6575	76.4669	16	21
A	10.5	228.866	42	47	174.893	136.8	48.6683	1269.93	4685.02	1776.84	27.0197	23925.3	75.5021	0.466875	66.2216	79.9808	18	23
A	11	288.109	55	60	178.298	141.871	48.5041	1465.1	5371.53	2139.73	24.4184	25295.3	75.6974	0.567433	70.6892	82.9863	18	27
B	1	53.7628	1	3	118.581	112.724	9.35698	51.6383	215.005	99.5787	17.2128	13367	157.041	0	1.29118	1.29118	0	0
B	1.5	55.8259	2	4	118.749	118.812	16.5946	81.2948	352.181	149.85	20.3237	14108.8	90.0179	0	5.94166	6.1817	0	1
B	2	64.5526	3	5	120.582	124.344	21.4205	109.247	449.385	186.455	21.8493	14993.7	107.636	0.333333	12.7792	14.5111	0	2
B	2.5	67.4308	4	6	124.314	130.621	20.29	134.961	536.309	213.838	22.4935	16238	77.913	0.333333	14.8763	16.3357	0	3
B	3	70.8221	5	7	122.724	129.932	24.2409	159.02	609.261	235.099	22.7172	15945.7	95.8053	0.266667	15.5942	19.062	0	4
B	3.5	77.2349	5	7	124.007	135.354	22.3702	179.02	682.339	265.44	25.5743	16784.9	92.565	0.266667	15.3681	18.7508	0	5
B	4	87.8756	8	10	121.191	138.874	22.3947	210.658	785.399	306.782	21.0658	16830.3	92.2523	0.525	41.2755	49.7412	1	6
B	4.5	88.7948	9	11	119.988	139.944	30.3857	242.773	960.695	377.376	22.0702	16791.5	94.128	0.111111	40.4402	48.965	2	7
B	5	97.856	10	12	122.093	134.504	46.3602	283.848	1125.28	444.135	23.654	16422	87.2548	0.4	37.321	53.0265	3	7
B	5.5	101.468	10	12	123.031	133.284	48.0578	300.795	1153.19	450.142	25.0662	16398.1	90.2451	0.4	36.2657	51.079	3	7
B	6	113.088	12	14	134.404	131.182	48.0156	349.836	1321.78	519.61	24.9883	17631.4	87.5367	0.388889	39.377	50.933	3	8
B	6.5	122.778	11	13	136.414	129.715	48.0742	402.269	1527.26	597.713	30.9438	17695	84.2799	0.497835	36.1429	49.0248	3	8
B	7	124.556	13	17	140	126.045	48.8396	509.454	1891.25	713.594	29.9679	17646.2	81.505	0.406993	38.3287	57.865	4	10
B	7.5	140.029	12	16	142.023	138.365	48.1116	510.874	1942.06	759.251	31.9296	19651.1	86.032	0.511905	34.868	49.5061	5	10
B	8	142.613	20	22	134.4	139.675	48.1606	575.403	2184.14	838.372	26.1547	18772.3	77.4821	0.36026	32.7564	48.0562	7	12
B	8.5	161.546	24	27	138.796	140.799	48	673.952	2524.49	977.846	24.9612	19542.3	86.1177	0.469792	48.3633	60.9824	7	14
B	9	156.548	24	30	138.922	145.6	48.8665	764.577	2766.96	1011.67	25.4859	20227	73.6184	0.369378	35.6526	51.9045	7	16
B	9.5	170.982	32	36	140.466	147.537	42	844.735	3390.28	1331.85	23.4649	20723.9	78.9208	0.460871	55.0537	81.4799	8	16
B	10	188.003	37	40	148.471	139.843	48.0385	916.775	3701.86	1471.73	22.9194	20762.5	83.8901	0.43325	44.6863	77.2911	9	18
B	10.5	192.354	37	42	148.822	142.444	48.2736	991.933	3893.31	1506.8	23.6174	21198.7	77.2874	0.384424	43.9035	71.762	9	22
B	11	211.544	42	50	152.416	143.79	48.256	1109.54	4364.25	1709.5	22.1909	21915.9	79.8229	0.407812	44.098	107.387	9	23
C	1	59.8107	2	5	116.703	112.212	20.2683	66.6435	247.783	111.027	13.3287	13095.5	111.3	0	4.73684	4.77907	0	0
C	1.5	64.8656	2	5	118.446	111.402	27.1404	86.1086	316.655	136.405	17.2217	13195.1	75.4688	0.5	3.80233	4.28851	0	0
C	2	66.5784	2	5	118.693	106.772	36.4725	102.445	363.375	149.295	20.4891	12673.1	80.2445	0.5	5.23085	5.47658	0	0
C	2.5	66.8064	4	7	123.259	106.254	44.302	135.483	464.191	174.709	19.3547	13096.8	80.0229	0.5	8.67931	11.2713	0	2
C	3	76.7458	5	9	126	110.665	43.1767	157.891	524.56	200.768	17.5435	13943.7	87.9296	0.266667	27.8052	32.1557	1	4
C	3.5	75.8403	6	10	130	110.8	29	176.142	617.041	233.773	17.6142	14404	99.4383	0.5	27.3597	32.1916	1	5
C	4	88.7723	6	10	134.364	106.321	28.0431	225.507	808.606	310.841	22.5507	14285.7	80.3629	0.5	27.1328	30.6843	1	5
C	4.5	91.6251	7	11	135.734	113.999	32.9831	252.067	943.651	362.69	22.9152	15473.5	87.8511	0.457143	27.4191	30.9143	1	5
C	5	96.0803	9	12	139.568	113.604	29	294.891	1074.93	403.081	24.5742	15855.5	74.7802	0.333333	27.3436	32.4805	1	7
C	5.5	105.695	11	14	138.22	119.188	47.3588	349.077	1260.67	472.648	24.9341	16474.1	82.9121	0.333333	27.8306	31.8232	1	8
C	6	123.909	12	16	133.244	122.005	47.8903	394.903	1399.73	536.602	24.6815	16256.5	65.523	0.294444	33.7175	50.2207	1	10
C	6.5	128.097	15	19	137.2	122.518	47.2374	457.346	1577.02	586.16	24.0708	16809.5	78.8291	0.493333	34.5253	51.7551	1	12
C	7	135.343	17	20	139.6	123.2	48.135	505.813	1555.55	553.432	25.2907	17198.7	85.5768	0.486037	40.6358	52.8071	1	14
C	7.5	158.354	19	24	148.542	139.204	48.8736	622.031	2361.41	920.637	25.918	20677.6	69.6127	0.451128	48.1065	64.7422	1	16
C	8	172.453	23	28	152.4	149.031	48.0413	674.514	2352.85	898.725	24.0898	22712.3	81.4453	0.497911	48.1501	64.1019	1	18
C	8.5	188.958	25	29	157.6	147.986	48.8726	794.657	2603.92	975.405	27.402	23322.6	84.1477	0.552713	48.8775	64.8523	1	21
C	9	204.989	33	37	154.768	151.953	48.8164	919.172	3042.17	1134.75	24.8425	23517.5	78.2125	0.589518	49.7827	70.8102	1	25
C	9.5	213.794	36	40	138.949	145.691	48	1094.39	3572.58	1291.43	27.3597	20243.7	83.3873	0.579675	48.9211	68.2215	1	26
C	10	240.294	42	48	139.386	157.6	48.7499	1184.83	4116.03	1577.67	24.684	21967.2	81.2642	0.554233	64.8724	84.6007	1	28
C	10.5	271.248	48	54	142.687	169.143	48.6908	1356.96	4874.54	1911.94	25.1289	24134.5	80.8641	0.650549	62.7842	95.6947	1	29
C	11	297.095	59	65	138.743	173.491	48.9665	1530.53	5498.57	2188.38	23.5467	24070.8	78.4334	0.569476	59.9625	86.3985	2	30
D	1	54.6956	3	4	114.169	109.786	7	27.0336	133.849	79.3173	6.75841	12534.2	83.4361	0	6.33935	6.99346	0	0
D	1.5	58.2337	3	4	118.225	115.231	6	43.8938	209.386	108.901	10.9735	13623.2	89.4777	0	5.92049	6.74485	0	0
D	2	63.488	5	6	120.826	118.79	8	63.7674	276.595	133.064	10.6279	14352.8	93.1388	0.5	17.7473	19.05	1	0
D	2.5	69.681	6	7	124.126	120.355	11.1463	86.139	386.612	180.87	12.3056	14939.3	80.0626	0.533333	18.0344	19.4832	2	1
D	3	73.8253	7	8	124.894	122.373	17.5372	112.078	454.114	198.588	14.0097	15283.6	83.4728	0.380952	18.6537	22.3043	3	1
D	3.5	74.4417	7	8	125.67	123.19	28.4634	137.134	528.89	215.816	17.1418	15481.3	88.7769	0.380952	19.0446	23.2521	3	1
D	4	77.5431	8	9	126.468	126.107	30.4908	163.553	598.558	235.299	18.1726	15948.5	77.6354	0.241071	23.3721	32.1007	4	1
D	4.5	88.6982	9	10	128.561	127.248	31.8841	190.953	821.217	352.098	19.0953	16359.2	79.2813	0.0833333	24.2523	33.0268	5	1
D	5	92.4039	10	11	131.864	129.131	34.5993	228.63	877.943	350.054	20.7846	17027.7	79.1642	0.226667	24.5628	30.3651	5	2
D	5.5	101.677	11	12	134.623	127.946	42	266.86	1098.21	454.658	22.2383	17224.6	78.3828	0.278788	24.4791	30.7492	5	3
D	6	101.34	13	14	135.103	132.556	45	298.645	1114.34	429.029	21.3318	17908.7	87.1245	0.371795	24.7879	30.0051	5	5
D	6.5	109.336	13	14	136.818	131.685	48.0311	378.913	1392.36	523.118	27.0652	18016.9	82.8849	0.371795	24.7017	30.279	5	5
D	7	121.148	13	14	136.818	131.685	48.0311	379.223	1404.17	549.943	27.0874	18016.9	82.8849	0.371795	24.8592	30.2437	6	5
D	7.5	124.191	14	15	144	133.423	48.1235	425.604	1636.91	639.945	28.3736	19212.9	82.43	0.40764	34.833	52.486	6	7
D	8	129.87	17	18	144.153	134.987	48.2928	497.289	1924.03	739.866	27.6272	19458.8	80.0065	0.31732	32.2368	51.5368	8	7
D	8.5	140.148	20	21	138.7	135.049	48.9807	566.95	2023.7	753.246	26.9976	18731.3	79.276	0.372703	29.7488	49.8074	9	8
D	9	150.694	25	26	142.803	135.37	46	664.775	2343.89	858.061	25.5683	19331.2	78.6094	0.402188	45.6139	60.89	9	10
D	9.5	159.728	30	31	161.559	135.98	40.3752	774.258	2899.29	1082.34	24.9761	21968.8	76.1538	0.492628	67.2393	90.2491	10	12
D	10	174.188	30	31	180.039	136.1	48.16	877.598	3588.75	1408.43	28.3096	24503.3	80.6736	0.474228	38.9389	74.9259	10	12
D	10.5	176.765	38	39	181.317	135.851	48.3305	972.953	3785.53	1425.46	24.9475	24632.2	77.2801	0.448314	47.431	79.9855	11	15
D	11	197.932	46	47	181.36	135.723	43.3411	1090.33	4454.87	1750.24	23.1984	24614.6	81.5381	0.483959	55.0762	77.6258	13	18
E	1	51.3779	2	3	114.008	103.167	9	16.1004	90.7387	62.2308	5.36679	11761.9	97.7965	0.5	6.30785	7.28417	0	0
E	1.5	56.2846	2	3	119.305	106.43	15.0866	33.595	166.612	92.9934	11.1983	12697.7	107.708	0.5	5.65434	6.69572	0	0
E	2	59.8635	2	3	122.796	108.139	18.6709	49.9879	231.042	116.886	16.6626	13279	91.7003	0.5	5.04323	5.64602	1	1
E	2.5	60.8392	5	6	125.019	111.693	24.6458	74.9817	355.262	166.526	12.4969	13963.7	92.8745	0.5	19.3967	25.4314	1	2
E	3	63.0313	5	6	128.981	110.62	32.1984	97.0052	427.65	186.294	16.1675	14267.9	87.1406	0.5	18.3239	24.5858	1	2
E	3.5	69.0882	5	6	129.787	108.684	30.336	119.311	513.658	219.935	19.8851	14105.8	90.6241	0.5	15.3828	24.0703	1	2
E	4	75.0738	7	8	131.099	109.134	33.148	142.335	559.877	230.32	17.7919	14307.4	80.2892	0.619048	17.8021	21.511	1	3
E	4.5	75.7508	7	8	136.505	109.965	38.385	167.871	636.008	248.33	20.9839	15010.7	89.0438	0.619048	17.8208	21.2099	1	3
E	5	86.8819	7	8	142.3	110.743	39.113	197.595	749.997	301.198	24.6994	15758.7	87.6013	0.619048	18.3465	20.4707	1	4
E	5.5	87.3775	7	8	145.418	111.354	40.3696	220.646	913.434	372.509	27.5807	16192.8	93.7842	0.666667	16.0695	23.5754	1	4
E	6	94.1019	9	10	152.459	111.222	37.2306	262.189	1034.27	405.596	26.2189	16956.8	84.2056	0.694444	18.4098	21.8521	1	5
E	6.5	98.2747	12	13	158.427	111.207	21.923	282.907	957.503	353.287	21.7621	17618.1	79.8029	0.570887	30.6636	42.1142	1	7
E	7	106.449	11	12	163.561	112.713	17.3813	336.355	1201.41	453.894	28.0296	18435.5	78.0872	0.55	24.8644	34.663	1	9
E	7.5	117.616	11	13	166.485	120.973	26.1693	404.925	1651.39	658.327	31.1481	20140.1	72.2335	0.39876	27.6935	30.3332	1	10
E	8	126.226	12	13	166.7	125.172	35.2475	459.761	1625.36	604.129	35.3663	20866.2	81.0562	0.397403	27.8051	35.4196	1	12
E	8.5	119.308	15	16	175.853	121.148	45.86	549.661	2323.95	905.84	34.3538	21304.3	79.8277	0.450313	27.9425	36.639	1	15
E	9	141.162	16	17	177.2	115.922	48.0681	580.848	2273.03	881.134	34.1675	20541.4	81.1054	0.489286	27.2165	31.2111	1	16
E	9.5	141.781	22	23	178.912	124.896	48.133	674.557	2898.93	1168.38	29.3286	22345.5	78.0937	0.357648	64.2849	72.4458	2	17
E	10	142.954	20	23	188.963	124.169	48.8961	753.278	3362.71	1365.59	32.7512	23463.3	81.0274	0.411732	41.1952	50.3133	3	18
E	10.5	148.486	25	27	196.56	128.026	47.9721	830.866	3697.85	1497.79	30.7728	25164.8	68.59	0.503912	51.5035	65.7848	4	20
E	11	166.228	30	31	202.871	133.492	46.1144	900.22	3848.97	1553.84	29.0393	27081.6	81.5479	0.478022	68.609	76.1933	6	21

### Sheet: Poisons (Fig. 2B-C)
Poison	Concentration (µM)	Treatment	Thallus Diameter (µm^2)	Number of Bifurcations	Number of Tips	Width (µm)	Height (µm)	Depth (µm)	Total Length (µm)	Surface Area (µm^2)	Volume (µm^3)	Rhizoidal Growth Unit (µm)	Cover Area (µm^2)	Mean Bifurcation Angle (o)	Partition Asymmetry	Max Euclidean Distance (µm)	Max Path Distance (µm)
Caspofungin Diacetate	1	Poison	118.151	18	20	144.626	143.965	9.12534	480.418	1563.3	549.408	24.0209	20821.1	86.2002	0.657407	38.1904	71.513
Caspofungin Diacetate	1	Poison	124.942	14	17	143.465	129.449	7.92145	446.295	1620.53	616.172	26.2526	18571.3	72.4416	0.714286	65.1489	106.059
Caspofungin Diacetate	1	Poison	151.075	21	25	169.571	175.583	16.1455	538.09	1872.39	724.82	21.5236	29773.8	82.6121	0.686869	63.9826	75.9538
Caspofungin Diacetate	1	Poison	136.77	22	24	169.914	135.831	10.8047	494.603	1954.83	774.839	20.6084	23079.6	78.2265	0.68658	56.3873	62.4712
Caspofungin Diacetate	1	Poison	225.737	32	37	206.716	160.472	22.7106	803.026	4417.16	2282.86	21.7034	33172	93.0005	0.712807	76.2234	150.322
Caspofungin Diacetate	1	Poison	162.982	24	28	158.934	167.393	24.2377	542.969	2084.42	873.603	19.3917	26604.5	89.2066	0.626786	58.664	88.0046
Caspofungin Diacetate	1	Poison	162.855	22	24	199.316	147.601	13.7535	524.393	2141.42	915.099	21.8497	29419.2	78.1522	0.550344	41.9712	78.6691
Caspofungin Diacetate	1	Poison	168.287	25	30	183.083	138.154	14.0033	637.494	1857.01	683.483	21.2498	25293.6	91.1	0.580952	68.2707	82.7148
Caspofungin Diacetate	1	Control	153.29	19	22	152.663	179.985	11.2709	554.318	2241.41	918.085	25.1963	27477	76.4765	0.589975	57.4161	62.1856
Caspofungin Diacetate	1	Control	157.362	21	25	185.26	142.846	13	504.659	1919.87	793.794	20.1863	26463.7	71.6333	0.655556	74.3878	85.9913
Caspofungin Diacetate	1	Control	131.579	16	18	198.059	168.66	16.7616	379.984	2001.77	975.54	21.1102	33404.7	81.4805	0.6625	53.2392	54.2027
Caspofungin Diacetate	1	Control	154.449	17	20	158.917	162.097	11.5669	351.852	1435.65	660.038	17.5926	25760.1	77.7725	0.693277	38.8939	45.0553
Caspofungin Diacetate	1	Control	131.113	19	23	181.941	179.806	12.3843	530.392	2505.84	1085.24	23.0605	32714.1	73.1136	0.471878	55.3401	77.2191
Caspofungin Diacetate	1	Control	163.619	24	26	213.497	174.012	13.9075	698.716	2097.45	744.28	26.8737	37151.1	82.2243	0.614423	82.6409	91.6284
Caspofungin Diacetate	1	Control	140.457	27	28	198.329	162.058	9.91668	448.872	1844.86	767.593	16.0312	32140.9	74.729	0.50831	59.3537	64.7412
Caspofungin Diacetate	1	Control	160.225	23	25	179.497	158.584	13.9885	624.198	2110.44	790.209	24.9679	28465.5	81.8164	0.682971	59.2184	76.5836
Caspofungin Diacetate	10	Poison	115.84	17	22	166.251	117.532	13.2302	258.548	908.299	376.877	11.7522	19539.8	82.4643	0.480255	32.243	40.075
Caspofungin Diacetate	10	Poison	113.341	17	21	154.19	87.6441	11.3908	247.589	750.902	306.863	11.7899	13513.9	90.0707	0.321362	23.6315	31.6986
Caspofungin Diacetate	10	Poison	108.821	13	15	155.372	94.0855	6.84762	162.907	619.842	295.692	10.8605	14618.2	92.8447	0.730769	26.9264	40.5936
Caspofungin Diacetate	10	Poison	129.134	15	19	147.657	132.854	6.99984	299.517	1100.89	470.638	15.7641	19616.8	76.8353	0.491111	35.0293	46.3794
Caspofungin Diacetate	10	Poison	98.2289	14	17	121.252	120.15	9	167.401	615.911	271.756	9.8471	14568.5	91.5929	0.619048	26.1038	34.9332
Caspofungin Diacetate	10	Poison	122.334	13	16	131.405	105.263	13.3951	183.342	623.841	308.316	11.4589	13832	80.4479	0.153846	16.427	21.3193
Caspofungin Diacetate	10	Poison	127.958	26	30	132.421	140.342	10.9946	279.576	797.938	338.093	9.3192	18584.2	74.7278	0.19359	31.2774	39.6447
Caspofungin Diacetate	10	Poison	117.633	16	20	173.005	144.792	5.99965	290.009	813.037	316.962	14.5005	25049.7	74.6437	0.414286	25.0099	29.821
Caspofungin Diacetate	10	Control	146.804	19	23	185.514	203.682	11.7201	519.501	1929.87	755.4	22.587	37785.8	90.9828	0.587719	58.0561	63.9934
Caspofungin Diacetate	10	Control	138.819	23	27	158.099	150.658	14.7698	457.057	1892.52	792.263	16.928	23818.9	93.1365	0.641257	45.4252	52.5027
Caspofungin Diacetate	10	Control	160.159	27	29	204.981	144.261	14.9951	551.653	1793.45	696.311	19.0225	29570.7	82.3169	0.725456	66.4039	73.7643
Caspofungin Diacetate	10	Control	149.473	27	29	222.694	149.487	15.8392	586.913	2274.33	892.5	20.2384	33289.9	77.5671	0.808348	73.3414	79.1636
Caspofungin Diacetate	10	Control	152.402	16	20	161.445	163.088	12.9995	514.848	1986.45	806.283	25.7424	26329.8	84.8804	0.6625	57.8556	65.0891
Caspofungin Diacetate	10	Control	146.046	18	20	134.402	183.089	11.7505	513.953	1947.55	777.895	25.6976	24607.5	79.7635	0.674603	61.4568	67.6893
Caspofungin Diacetate	10	Control	147.132	27	29	169.015	111.522	11.1771	389.678	1667.59	742.63	13.4372	18849	81.181	0.762963	55.7968	70.0203
Caspofungin Diacetate	10	Control	133.639	25	27	193.004	165.742	8	528.951	2014.57	777.02	19.5908	31988.8	80.6772	0.663325	59.9293	69.5413
Caspofungin Diacetate	50	Poison	106.334	14	16	139.56	154.563	11.3156	82.2728	327.275	206.463	5.14205	21570.8	83.9379	0.55102	21.9569	23.6252
Caspofungin Diacetate	50	Poison	98.322	11	14	138.724	121.866	10	57.9282	233.903	165.933	4.13773	16905.8	98.3808	0.694215	14.8381	25.9783
Caspofungin Diacetate	50	Poison	101.593	16	19	141.364	100.747	11	94.8653	337.293	194.914	4.99291	14241.9	91.2473	0.495833	14.6561	17.6443
Caspofungin Diacetate	50	Poison	97.0975	8	10	145.047	108.255	6	56.2922	223.68	160.579	5.62922	15702	70.9711	0.291667	11.2013	18.2587
Caspofungin Diacetate	50	Poison	110.579	12	14	142.188	121.199	6	56.4912	229.376	186.723	4.03509	17233	96.2049	0.570833	11.6951	13.2748
Caspofungin Diacetate	50	Poison	105.154	18	20	146.991	93.1231	8	84.076	339.228	208.517	4.2038	13688.2	93.704	0.458333	14.4154	17.7627
Caspofungin Diacetate	50	Poison	98.9844	9	12	144.847	84.7364	4	48.3098	192.977	155.582	4.02582	12273.8	86.2528	0.777778	15.8466	17.9246
Caspofungin Diacetate	50	Poison	103.223	13	16	154.425	144.589	3	63.9543	266.36	184.976	3.99714	22328.2	80.1041	0.368498	12.8364	13.8116
Caspofungin Diacetate	50	Control	104.646	19	23	166.79	180.007	13.7442	313.698	1144.34	436.867	13.639	30023.3	93.9071	0.719298	30.5151	52.8171
Caspofungin Diacetate	50	Control	134.769	19	22	195.546	146.954	16.2813	531.083	1646.98	575.793	24.1401	28736.2	77.3555	0.467787	48.2964	65.635
Caspofungin Diacetate	50	Control	117.705	12	16	171.268	124.387	13.9558	240.47	897.929	390.067	15.0294	21303.5	106.285	0.666667	19.2919	44.7655
Caspofungin Diacetate	50	Control	169.561	27	30	176.013	136.682	8.85864	419.145	1929.62	927.537	13.9715	24057.8	82.9816	0.672222	58.3074	67.4823
Caspofungin Diacetate	50	Control	157.88	29	32	197.402	119.247	10.3735	382.719	1213.07	520.299	11.96	23539.5	76.2388	0.674577	51.7277	63.1318
Caspofungin Diacetate	50	Control	153.177	29	31	151.057	125.6	12.8668	548.74	1477.66	528.514	17.7013	18972.8	91.025	0.622791	54.7692	69.7367
Caspofungin Diacetate	50	Control	125.563	23	25	195.965	140.402	7.56996	429.443	1174.7	410.293	17.1777	27513.9	72.5272	0.564104	43.575	47.8776
Caspofungin Diacetate	50	Control	144.103	6	8	406.552	361.932	11.274	413.776	2701.38	1522.63	51.722	147144	89.2783	0.388889	42.6772	44.7549
Cytochalasin B	0.1	Poison	134.069	24	26	165.655	155.989	5.30695	293.437	1180.73	533.795	11.286	25840.4	80.311	0.835784	40.706	52.0226
Cytochalasin B	0.1	Poison	160.193	15	19	191.629	161.037	5.99418	463.369	1766.12	753.607	24.3879	30859.4	100.514	0.473333	37.8188	69.6948
Cytochalasin B	0.1	Poison	114.516	22	24	150.772	198.166	10.8277	341.192	1319.86	527.13	14.2163	29877.8	96.3677	0.770455	39.4337	51.7854
Cytochalasin B	0.1	Poison	162.203	20	26	144.968	155.241	7	499.789	2032.98	869.515	19.2227	22505	76.6839	0.490909	51.1286	59.0245
Cytochalasin B	0.1	Poison	144.866	24	26	162.724	183.696	8	457.915	1729.79	701.696	17.6121	29891.8	82.9107	0.668155	49.0257	54.2594
Cytochalasin B	0.1	Poison	168.443	22	26	209.045	185.726	7.98932	531.737	2183.11	941.785	20.4514	38824.9	84.1658	0.637374	57.2341	61.9731
Cytochalasin B	0.1	Poison	133.793	15	16	150.089	143.731	7.98115	325.47	1200.52	512.433	20.3419	21572.6	85.7217	0.574603	41.5149	56.0132
Cytochalasin B	0.1	Poison	149.669	23	26	153.736	175.501	7	459.198	1801.6	750.512	17.6615	26980.9	86.7673	0.587474	35.0692	46.5632
Cytochalasin B	0.1	Poison	141.044	24	28	140.339	134.908	8.99582	438.632	1465.54	569.887	15.6654	18932.8	74.9137	0.809091	71.1181	84.3919
Cytochalasin B	0.1	Control	162.104	22	27	176.938	123.459	12.0912	391.808	1768.31	837.619	14.5114	21844.6	77.0947	0.693182	56.0809	69.7689
Cytochalasin B	0.1	Control	147.355	22	25	160.386	131.579	6.93859	335.946	1369.22	621.502	13.4378	21103.4	85.1222	0.599548	42.671	58.672
Cytochalasin B	0.1	Control	128.053	27	30	167.825	202.195	11.975	457.759	1788.09	704.956	15.2586	33933.5	82.2319	0.833333	66.748	72.5121
Cytochalasin B	0.1	Control	128.042	16	20	141.412	105.545	9.95571	414.178	1465.74	560.198	20.7089	14925.4	85.9387	0.560268	33.6993	44.9776
Cytochalasin B	0.1	Control	157.959	19	22	183.786	208.542	9.30001	557.825	1960.81	759.801	25.3557	38327.1	78.5348	0.592732	51.3759	57.4469
Cytochalasin B	0.1	Control	157.61	26	30	165.84	203.754	10	491.972	1495.87	584.602	16.3991	33790.4	77.7808	0.718407	65.8071	76.8848
Cytochalasin B	0.1	Control	168.777	26	28	169.431	158.608	16.2757	521.884	1470.42	580.232	18.6387	26873	93.2492	0.730769	74.9351	99.015
Cytochalasin B	0.1	Control	166.73	27	31	157.03	127.697	13.1982	421.799	1910.4	902.082	13.6064	20052.3	79.4437	0.688793	53.1538	57.0679
Cytochalasin B	1	Poison	165.085	28	29	163.654	145.119	13.082	403.154	1506.17	670.977	13.9019	23749.3	84.3032	0.561182	37.2285	64.234
Cytochalasin B	1	Poison	262.454	48	56	184.268	165.894	13.709	833.816	3786.37	1843.61	14.8896	30569.1	82.0908	0.559577	66.0195	70.2479
Cytochalasin B	1	Poison	133.348	19	24	160.43	128.23	17	227.053	969.759	481.721	9.46052	20572	79.9439	0.589474	24.6596	40.9139
Cytochalasin B	1	Poison	106.24	9	14	159.094	95.348	12.6123	145.735	513.902	250.704	10.4097	15169.3	80.4977	0.54321	18.6459	25.2588
Cytochalasin B	1	Poison	136.507	16	19	152.138	150.385	17.5604	243.394	898.163	428.369	12.8102	22879.3	83.7513	0.5125	27.9379	37.825
Cytochalasin B	1	Poison	151.526	25	29	160.429	129.977	29	478.899	1941.76	825.318	16.5138	20852.1	78.8859	0.522564	48.5735	57.9847
Cytochalasin B	1	Poison	134.43	19	24	170.113	132.085	20.4208	308.972	1201.64	532.648	12.8738	22469.3	84.7201	0.501754	29.0107	35.9018
Cytochalasin B	1	Poison	124.696	17	24	89.8507	58.7813	22.2575	202.249	561.085	276.516	8.42705	5281.54	89.0444	0.676471	19.4916	24.5757
Cytochalasin B	1	Control	111.323	13	17	192.569	143.285	6.26315	330.314	1576.46	703.612	19.4302	27592.3	81.3379	0.558608	45.857	57.7937
Cytochalasin B	1	Control	135.044	24	28	168.879	155.061	18.6155	462.258	2066.69	887.616	16.5092	26186.6	84.859	0.60525	52.192	57.8036
Cytochalasin B	1	Control	113.475	22	26	174.729	126.428	21	404.043	1703.3	689.259	15.5401	22090.7	82.0569	0.772727	40.1519	49.3611
Cytochalasin B	1	Control	176.006	30	33	176.449	147.436	9.68352	531.268	2479.35	1149.78	16.099	26015	75.7856	0.679015	40.6419	70.1132
Cytochalasin B	1	Control	154.637	21	22	211.297	136.805	11.5363	448.413	1636.27	687.113	20.3824	28906.6	73.3076	0.56405	61.6522	85.7405
Cytochalasin B	1	Control	180.432	22	25	179.627	185.16	11.5781	516.802	2143.87	961.752	20.6721	33259.6	78.134	0.646836	37.0867	55.7615
Cytochalasin B	1	Control	153.563	24	30	211.367	112.412	10.2176	547.808	2457.39	1070.62	18.2603	23760.2	84.8461	0.703883	59.6956	67.1675
Cytochalasin B	1	Control	151.025	21	22	197.134	148.902	15.8169	437.71	1896.17	836.227	19.8959	29353.6	94.5907	0.59418	49.3977	72.0697
Cytochalasin B	10	Poison	142.593	10	15	135.628	109.867	9.94687	71.6113	342.704	289.741	4.77408	14901.1	78.6368	0.453333	9.34485	12.6644
Cytochalasin B	10	Poison	121.158	14	17	146.66	137.425	14.9028	197.525	747.612	356.465	11.6191	20154.7	96.1001	0.534014	30.6189	36.1729
Cytochalasin B	10	Poison	109.424	10	12	164.981	133.125	7.90517	208.489	891.393	405.547	17.3741	21963.2	95.083	0.353333	34.3532	45.4872
Cytochalasin B	10	Poison	71.1497	12	15	132.547	126.049	9	64.5366	210.228	110.693	4.30244	16707.3	93.3165	0.548077	11.8647	14.7372
Cytochalasin B	10	Poison	96.522	9	12	152.396	90.434	7	67.0465	279.296	177.578	5.58721	13781.8	92.862	0.577778	12.0626	16.1451
Cytochalasin B	10	Poison	117.371	11	15	162.885	112.656	8	195.532	715.369	332.341	13.0354	18350	91.2198	0.412121	28.3703	35.0169
Cytochalasin B	10	Poison	117.828	11	13	130.646	92.0475	6.59944	104.832	480.739	288.474	8.06403	12025.7	86.391	0.415427	12.7755	15.3977
Cytochalasin B	10	Poison	76.5818	8	10	136.672	80.9136	6.91336	86.211	391.817	192.625	8.6211	11058.6	95.4917	0.5125	11.4427	13.5502
Cytochalasin B	10	Poison	84.9166	12	17	146.043	50.1391	8	80.4085	348.438	184.276	4.72991	7322.47	86.0789	0.627976	15.0541	17.0265
Cytochalasin B	10	Control	129.563	17	19	186.087	120.423	8.53039	363.892	994.371	377.001	19.1522	22409	88.1101	0.703081	42.1914	54.1465
Cytochalasin B	10	Control	110.223	9	15	155.772	160.235	7	232.423	803.172	335.942	15.4949	24960	102.72	0.555556	46.5702	54.9394
Cytochalasin B	10	Control	113.694	18	21	183.083	123.042	6.56905	345.06	1017.31	365.903	16.4314	22526.8	93.5138	0.60409	28.6958	42.9981
Cytochalasin B	10	Control	142.317	21	22	188.447	140.092	10.7889	365.752	1438.13	618.355	16.6251	26399.8	87.7434	0.708995	39.4588	98.9547
Cytochalasin B	10	Control	107.433	15	20	159.074	142.696	8.97527	254.504	756.434	294.258	12.7252	22699.2	81.5438	0.584046	24.083	36.446
Cytochalasin B	10	Control	134.239	19	21	196.974	149.805	6.86419	352.52	1370.65	580.709	16.7867	29507.7	81.315	0.657097	30.6824	53.3353
Cytochalasin B	10	Control	139.729	18	21	223.217	158.513	10.4215	394.178	1362.86	547.961	18.7704	35382.8	85.6086	0.674242	52.0821	57.5923
Cytochalasin B	10	Control	116.499	15	16	164.765	115.268	14.4934	297.395	1176.86	493.107	18.5872	18992.2	91.4133	0.463004	24.311	34.4673
Cytochalasin B	10	Control	128.802	15	18	161.16	143.637	6.65241	270.771	979.898	428.156	15.0428	23148.5	100.516	0.631746	25.4802	37.9754

### Sheet: Glucans (Fig. 2E)
Replicate	Species	Total Glucans (g per 100 g wet mass)	Alpha Glucans (g per 100 g wet mass)	Beta Glucans (g per 100 g wet mass)	% Alpha Glucans (of total glucans)	% Beta Glucans (of total glucans)
C1A	Chytrid	2.68199	1.12767	1.55432	42.0461	57.9539
C1B	Chytrid	1.53257	0.754741	0.777826	49.2469	50.7531
C2A	Chytrid	1.91571	0.799138	1.11657	41.715	58.285
C2B	Chytrid	1.86782	0.879052	0.988764	47.0631	52.9369
C3A	Chytrid	1.19732	0.625991	0.571327	52.2828	47.7172
C3B	Chytrid	1.67625	0.683707	0.992538	40.788	59.212
C4A	Chytrid	1.53257	0.736983	0.795584	48.0881	51.9119
C4B	Chytrid	2.29885	0.732543	1.56631	31.8656	68.1344
C5A	Chytrid	1.81992	0.599353	1.22057	32.9329	67.0671
C5B	Chytrid	1.58046	0.497241	1.08322	31.4618	68.5382
Y1A	Yeast	3.16092	0.0221983	3.13872	0.702273	99.2977
Y1B	Yeast	3.83142	0.213103	3.61831	5.562	94.438

### Sheet: Carbon Starvation (Fig. 3A-C)
Time (h)	Treatment	Thallus Diameter (µm^2)	Number of Bifurcations	Number of Tips	Width (µm)	Height (µm)	Depth (µm)	Total Length (µm)	Surface Area (µm^2)	Volume (µm^3)	Rhizoidal Growth Unit (µm)	Cover Area (µm^2)	Mean Bifurcation Angle (o)	Partition Asymmetry	Max Euclidean Distance (µm)	Max Path Distance (µm)
1	10 mM NAG	49.6641	2	4	50.1465	69.0108	9.15839	58.6385	189.789	78.266	14.6596	3460.65	78.931	0.5	5.44291	5.85218
1	10 mM NAG	59.0977	4	6	41.4639	40.2579	8.28562	73.1327	202.977	88.2476	12.1888	1669.25	77.9833	0.5	11.708	13.0662
1	10 mM NAG	59.0538	5	6	46.2219	38.8435	7.37058	66.2701	155.692	76.1492	11.045	1795.42	84.7694	0.466667	11.2286	12.2791
1	10 mM NAG	64.6847	5	7	52.5865	48.6782	5.2698	104.994	220.364	92.8816	14.9991	2559.82	72.3681	0.266667	11.0636	13.3466
1	10 mM NAG	60.3532	4	5	54.5014	62.607	6.46571	74.4371	213.926	93.4385	14.8874	3412.17	106.678	0.75	7.92414	10.1105
1	10 mM NAG	84.7342	5	6	60.8567	62.0373	6.76075	84.4691	266.376	143.597	14.0782	3775.38	93.3544	0.466667	22.9179	26.5213
1	10 mM NAG	59.652	2	4	42.9585	47.1984	5.14059	53.0158	158.737	81.2652	13.254	2027.57	101.393	0.5	9.81969	10.3358
1	10 mM NAG	76.5194	5	6	38.4947	32.1947	6.21325	70.8367	215.672	117.884	11.8061	1239.33	107.114	0.466667	11.2448	14.0237
1	10 mM NAG	74.1811	7	8	41.1025	40.5291	13.5839	94.0379	245.29	116.556	11.7547	1665.85	122.913	0.619048	9.95587	17.5282
1	No Carbon	44.4202	4	5	43.4211	49.4802	6.92741	83.7377	159.851	55.4377	16.7475	2148.49	97.0872	0.333333	17.1663	19.0965
1	No Carbon	44.0233	2	4	34.8744	31.2864	8.30608	70.3142	137.987	52.0455	17.5786	1091.1	105.384	0.5	13.9032	15.5265
1	No Carbon	53.9408	5	6	47.1294	45.3207	5.8775	79.0994	220.397	85.456	13.1832	2135.93	84.814	0.466667	21.9028	23.3851
1	No Carbon	53.4764	2	3	40.886	39.9865	5.35253	39.7859	136.791	70.8479	13.262	1634.89	119.446	0.5	3.2304	4.06303
1	No Carbon	60.5534	4	5	46.6739	69.1894	5.60124	95.0225	221.391	89.5025	19.0045	3229.34	98.1506	0.333333	16.5613	22.7212
1	No Carbon	51.5654	3	4	27.1439	39.6642	10.3917	76.3171	160.086	65.3124	19.0793	1076.64	62.4336	0.666667	6.93823	10.0103
1	No Carbon	53.0142	5	6	54.4609	50.5136	5.28985	77.0547	188.004	74.4951	12.8425	2751.01	90.6558	0.8	10.3766	11.5541
1	No Carbon	53.7779	4	5	44.4817	36.2086	6.17251	74.4097	165.047	69.7702	14.8819	1610.62	79.9647	0.75	14.5581	22.0461
4	10 mM NAG	84.0049	11	12	106.046	97.7819	7.42784	235.195	782.726	279.317	19.5996	10369.4	89.2443	0.59596	42.746	48.3129
4	10 mM NAG	96.8927	15	19	98.5132	104.177	7.16795	374.249	979.075	306.26	19.6973	10262.8	69.8854	0.388889	48.169	56.9257
4	10 mM NAG	134.991	22	23	112.239	100.967	10.9974	433.323	1203.54	439.931	18.8401	11332.4	79.5458	0.595996	53.5021	59.0941
4	10 mM NAG	122.145	15	17	126.513	155.322	11.8706	330.415	1652.31	776.368	19.4362	19650.3	87.9626	0.704762	49.81	50.7333
4	10 mM NAG	95.1782	8	10	69.9673	97.6373	9.60726	192.758	723.293	300.146	19.2758	6831.42	72.6376	0.5	23.8299	33.3456
4	10 mM NAG	99.564	19	20	110.699	96.4899	8.74046	369.523	1445.24	540.874	18.4762	10681.3	68.804	0.690058	47.9308	58.4302
4	10 mM NAG	106.499	13	15	109.093	99.1512	10	256.229	975.366	399.124	17.082	10816.7	78.9329	0.584615	37.202	40.784
4	10 mM NAG	91.6547	12	14	85.4382	79.3497	9	187.79	656.413	264.476	13.4135	6779.5	87.7605	0.702381	28.1042	32.5935
4	No Carbon	65.9194	11	12	131.022	113.648	7.8773	438.124	1138.28	289.534	36.5103	14890.4	83.5396	0.612987	64.2793	114.708
4	No Carbon	78.0652	5	7	176.039	179.114	9.31367	406.922	1599.14	568.121	58.1318	31531.1	82.8454	0.6	60.9677	68.9095
4	No Carbon	62.1828	13	14	141.771	126.335	9.41552	376.26	1091.55	300.054	26.8757	17910.7	91.4279	0.652015	60.9679	65.9234
4	No Carbon	73.6206	11	13	132.933	137.347	5.23792	437.878	1294.51	369.815	33.6829	18257.9	80.6742	0.666667	106.534	118.957
4	No Carbon	83.3754	11	14	158.816	211.767	6.47458	423.364	2220.89	985.826	30.2403	33632	93.6354	0.545455	116.942	123.09
4	No Carbon	79.2555	11	12	130.851	217.721	5.62708	434.09	1334.94	395.933	36.1742	28489	98.7078	0.449495	86.3218	92.8769
4	No Carbon	49.8935	8	9	112.097	111.872	5.89855	310.828	780.832	190.035	34.5365	12540.5	74.2989	0.464286	58.1099	69.509
4	No Carbon	64.5067	9	11	166.286	143.881	6.18234	372.662	1272.95	394.354	33.8784	23925.5	89.4694	0.527778	55.5917	67.7881
4	No Carbon	75.6585	15	16	133.578	128.846	9	407.472	1446.19	471.313	25.467	17211	87.6066	0.695238	66.7511	101.207
7	10 mM NAG	201.403	22	25	191.581	138.983	10.9143	644.422	2424.26	1036.83	25.7769	26626.5	76.499	0.721501	65.6723	71.9364
7	10 mM NAG	143.428	18	21	201.472	215.88	13.7592	578.705	2052.66	761.273	27.5574	43493.8	88.7171	0.521164	61.5438	83.2914
7	10 mM NAG	141.042	20	22	155.896	180.261	9.64798	432.958	1865.27	810.5	19.6799	28101.9	69.7625	0.693333	70.5504	73.9445
7	10 mM NAG	160.461	23	25	150.215	135.715	9.35986	445.28	1716.19	735.483	17.8112	20386.3	77.8952	0.646617	59.2852	66.1272
7	10 mM NAG	225.921	28	29	187.017	170.219	16.369	611.536	2185.29	994.949	21.0874	31833.9	83.1924	0.663341	61.9519	74.9167
7	10 mM NAG	176.433	32	36	153.163	137.695	13.6337	669.206	2765.79	1152.17	18.589	21089.8	86.7075	0.665846	45.851	74.1348
7	10 mM NAG	181.22	36	39	177.288	165.245	9.75526	757.578	2705.09	1037.55	19.4251	29296.1	86.107	0.603452	66.6158	80.1083
7	10 mM NAG	182.6	22	24	187.944	180.05	6.45266	753.904	2604.15	993.842	31.4127	33839.4	87.0529	0.626136	70.472	79.3166
7	10 mM NAG	201.919	30	32	161.221	176.027	8	822.173	3231.2	1320.97	25.6929	28379.3	83.8012	0.547698	57.4073	71.6352
7	No Carbon	83.2384	21	22	139.586	190.806	14.8148	669.78	2413.21	769.881	30.4445	26633.7	88.6145	0.631217	81.0304	120.551
7	No Carbon	72.0361	17	18	223.63	217.414	12.8233	871.035	3311.86	1078.46	48.3908	48620.4	82.6017	0.456933	114.342	118.251
7	No Carbon	96.0843	21	23	191.454	223.626	13.1292	914.119	3142.17	956.601	39.7443	42814	90.2638	0.659864	105.586	136.934
7	No Carbon	77.9059	24	25	223.223	189.767	7.43685	898.163	3416.88	1115.41	35.9265	42360.4	88.4576	0.498249	99.2242	128.64
7	No Carbon	72.7834	25	26	215.973	170.073	10.9792	723.478	3017.28	1061.77	27.8261	36731.2	85.3078	0.745556	95.6113	123.391
7	No Carbon	78.0563	24	26	154.855	172.655	13.6915	747.365	2911.93	966.498	28.7448	26736.5	98.6093	0.6	101.713	149.93
7	No Carbon	90.3156	27	28	206.822	142.854	10.1549	635.639	1617.43	419.497	22.7014	29545.4	86.3539	0.765749	101.358	116.752
7	No Carbon	83.1938	37	39	182.579	326.745	6.44122	838.307	3657.78	1353.21	21.4951	59656.8	90.4553	0.797066	214.272	289.444
7	No Carbon	114.647	34	35	129.923	303.951	8.14122	903.385	2742.1	799.151	25.811	39490.3	81.628	0.688751	175.182	224.624
24	10 mM NAG	1884.27	414	510	411.177	389.911	32.6497	11244	47761.2	28305.2	22.0471	160322	71.6602	0.637586	214.051	270.551
24	10 mM NAG	1687.15	247	276	359.44	386.455	21.6098	7008.87	34397	23210.9	25.3944	138908	63.9389	0.633975	181.197	221.57
24	10 mM NAG	2111.3	415	484	415.155	415.574	24.5695	11629.7	54219.3	34522.8	24.0282	172527	67.7173	0.642553	223.846	274.687
24	10 mM NAG	2470.91	387	463	422.368	415.647	21.7398	9792.69	35736.2	27663.6	21.1505	175556	68.9431	0.631699	208.542	260.807
24	No Carbon	213.455	122	123	356.06	436.342	11	3919.41	14863.1	4947.69	31.8652	155364	83.7908	0.696161	163.348	189.56
24	No Carbon	181.552	106	108	381.754	389.73	14.593	3842.71	17097.7	6513.16	35.5807	148781	80.2017	0.574506	177.723	190.371
24	No Carbon	161.425	70	73	354.323	381.856	5.95154	2362.42	8523.67	2776.93	32.3619	135300	82.7625	0.642256	197.045	227.018
24	No Carbon	180.142	43	47	276.944	374.911	9.10918	1480.02	5909.95	2183.9	31.4899	103829	76.2801	0.693151	206.456	222.91
24	No Carbon	177.088	87	90	392.736	388.339	11.5876	2812.98	11610.8	4130.55	31.2554	152515	80.2452	0.616139	220.571	325.96
24	No Carbon	157.348	78	80	424.941	408.367	6.79896	2979.11	11729.4	4044.96	37.2388	173532	83.2575	0.666441	216.512	394.624
24	No Carbon	219.861	100	104	319.494	386.383	8.84491	3164.76	12416.1	4323.01	30.4304	123447	83.9349	0.696176	122.795	169.096
24	No Carbon	153.047	98	100	410.861	384.007	9.60537	3563.69	14594.8	5045.75	35.6369	157774	83.0695	0.789808	147.756	162.155

### Sheet: Chitin Beads (Fig. 4 A-B)
Time (h)	Thallus Diameter (µm^2)	Number of Bifurcations	Number of Tips	Width (µm)	Height (µm)	Depth (µm)	Total Length (µm)	Surface Area (µm^2)	Volume (µm^3)	Rhizoidal Growth Unit (µm)	Cover Area (µm^2)	Mean Bifurcation Angle (o)	Partition Asymmetry	Max Euclidean Distance (µm)	Max Path Distance (µm)
1	58.9544	1	2	121.044	120.986	8	17.5039	91.3071	70.4311	8.75194	14644.6	75.9631	0	6.41386	10.8336
1	65.2576	1	2	117.591	113.615	5.7083	24.9955	149.149	101.902	12.4977	13360.2	121.049	0	6.94715	6.95259
1	59.085	2	3	131.657	90.873	6.84486	42.2607	153.33	82.9212	14.0869	11964	75.0199	0.5	7.86039	9.56141
1	80.6599	2	3	124.127	89.6032	4	14.4889	103.928	106.759	4.82964	11122.2	100.262	0.5	7.39922	8.01762
1	87.2399	3	4	118.726	114.886	6.98983	60.3161	233.35	146.002	15.079	13640	123.901	0.666667	13.4661	15.8608
1	51.8097	3	4	123.017	54.556	3.19971	35.1411	132.355	69.3526	8.78527	6711.31	81.7729	0.666667	14.5151	18.9122
1	74.8757	2	3	161.18	71.162	8.96502	49.4671	214.522	126.996	16.489	11469.9	82.1532	0.5	22.7694	26.7493
1	81.8226	1	2	138.34	124.831	8.81442	15.8553	109.417	110.126	7.92764	17269.1	100.988	0	2.92769	2.92769
1	82.7242	5	6	144.897	98.6106	9.73816	36.5658	172.633	127.033	6.0943	14288.4	86.7063	0.466667	11.5799	13.837
4	72.9573	4	6	135.564	99.6837	13.4885	79.8034	267.248	128.748	13.3006	13513.5	73.8697	0.333333	89.7425	152.618
4	67.0606	12	15	173.656	110.957	18	194.842	608.035	204.683	12.9895	19268.4	70.6066	0.482576	70.4107	90.1084
4	97.0778	4	6	194.265	65.1782	39.6221	127.585	573.331	286.587	21.2641	12661.8	81.3315	0	67.0365	169.294
4	95.896	5	6	169.232	125.138	30.2087	134.077	663.696	334.293	22.3462	21177.4	64.8439	0.4	100.392	169.02
4	86.2377	17	21	183.484	116.232	37.7355	319.791	825.884	255.297	15.2281	21326.6	104.76	0.421429	14.8615	20.2558
4	78.2052	12	14	140.64	87.4873	16.6184	206.616	678.112	244.671	14.7583	12304.2	85.0457	0.377778	26.2935	37.5028
4	82.2468	7	8	107.674	138.843	32.1126	179.473	769.042	327.234	22.4342	14949.8	92.7132	0.642857	15.8776	29.1349
4	86.5562	6	7	157.549	115.721	62.2059	214.267	1003.44	439.385	30.6095	18231.7	75.7988	0.322222	31.1415	37.1646
4	83.3659	13	15	113.558	89.8534	45.3281	267.498	1054.92	404.313	17.8332	10203.6	86.8755	0.63787	60.8365	92.4009
7	79.8807	8	10	137.051	106.922	38.057	184.06	624.859	235.76	18.406	14653.7	90.6456	0.65625	32.7202	38.2427
7	88.1039	9	13	146.488	111.506	31	310.574	1066.95	372.645	23.8903	16334.3	101.156	0.555556	28.3943	73.8696
7	106.075	17	20	150.256	168.398	53.7595	423.43	1581.58	584.474	21.1715	25302.8	83.3936	0.627451	55.3407	79.004
7	78.6075	6	7	185.493	97.1043	37.7849	256.729	789.596	262.58	36.6756	18012.2	90.432	0.583333	52.2905	60.3479
7	113.275	12	18	167.699	88.901	53.993	495.699	1970.28	746.024	27.5388	14908.6	91.7276	0.583333	39.3329	77.0044
7	112.072	19	23	130.739	122.686	53	410.749	1427.31	516.226	17.8587	16039.8	101.779	0.56792	15.4005	37.0063
7	72.3794	7	8	154.143	177.714	32.2606	221.655	836.538	305.526	27.7069	27393.2	75.9136	0.452381	72.0325	101.032
7	84.7298	8	9	153.285	99.3315	39.1984	289.947	1015.76	356.684	32.2164	15226	101.883	0.470238	48.9119	68.8824
24	256.306	67	73	184.652	156.772	69	1448.52	3554.3	1201.97	19.8427	28948.2	85.0423	0.699474	61.1062	80.2147
24	326.932	65	73	154.017	181.746	57.4483	1783.36	6695.29	2739.43	24.4296	27992	81.6259	0.420512	32.1497	48.7653
24	297.369	198	266	162.768	121.213	63.7709	3107.09	11328	4518.18	11.6808	19729.6	81.647	0.595585	46.3606	73.4401
24	198.241	121	162	185.982	124.108	45.7315	2304.22	7463.43	2503.06	14.2236	23081.9	81.4829	0.592568	26.3168	53.2003

### Sheet: Particle Assoc. (Fig. 4 D-E)
Replicate	Rhizoid Type	Thallus Diameter (µm^2)	Number of Bifurcations	Number of Tips	Width (µm)	Height (µm)	Depth (µm)	Total Length (µm)	Surface Area (µm^2)	Volume (µm^3)	Rhizoidal Growth Unit (µm)	Cover Area (µm^2)	Mean Bifurcation Angle (o)	Partition Asymmetry	Max Euclidean Distance (µm)	Max Path Distance (µm)
1	Total Rhizoid	122.254	47	54	210.128	135.958	32.5997	1034.96	3714.33	1226.18	19.1659	28568.6	92.6853	0.461892	72.7257	116.279
1	No Particle	N/A	10	12	210.128	135.958	11	417.62	1788.57	794.516	34.8017	28568.6	102.767	0.2	71.9352	114.639
1	Particle Assoc.	N/A	35	43	150.577	91.9532	32.5997	615.687	2039.23	685.417	14.3183	13846	98.4517	0.502949	19.2276	84.5703
2	Total Rhizoid	95.5246	50	53	218.143	223.989	21.2002	1489.81	5418.01	1682.28	28.1096	48861.6	90.0925	0.537135	151.574	163.729
2	No Particle	N/A	38	39	218.143	223.989	16.347	1316.31	4891.91	1547.88	33.7516	48861.6	89.5607	0.530208	151.599	164.283
2	Particle Assoc.	N/A	10	15	130.651	156.647	21.2002	162.713	484.914	118.538	10.8475	20466	68.141	0.433333	24.0031	29.9188
3	Total Rhizoid	120.432	43	46	224.091	209.43	34.6644	1675.38	6978.66	2536.53	36.4212	46931.5	94.6178	0.505945	151.607	165.702
3	No Particle	N/A	29	31	224.091	209.43	6.10047	1406.03	6150.05	2338.42	45.3559	46931.5	93.8938	0.453448	151.675	165.767
3	Particle Assoc.	N/A	12	15	174.153	122.266	34.6644	266.952	828.732	211.775	17.7968	21292.9	97.6274	0.521886	32.9566	78.9572
4	Total Rhizoid	96.948	61	66	224.127	187.403	38	1656.05	4435.95	1061.36	25.0917	42002.1	96.6333	0.561964	119.832	312.567
4	No Particle	N/A	36	37	224.127	187.403	8.26835	1120.74	3094.12	788.194	30.2904	42002.1	101.736	0.677582	119.963	302.816
4	Particle Assoc.	N/A	25	30	144.979	173.202	38	488.515	1210.46	245.31	16.2838	25110.7	87.3409	0.349027	33.2618	50.4865
5	Total Rhizoid	108.365	55	64	195.209	224.186	44	1482.58	4805.42	1370.78	23.1653	43763.3	86.268	0.657276	106.713	127.997
5	No Particle	N/A	24	26	195.209	224.186	3.32936	897.439	3033.09	931.682	34.5169	43763.3	89.3922	0.624822	106.713	124.021
5	Particle Assoc.	N/A	31	39	155.852	159.257	44	632.016	2019.02	635.412	16.2056	24820.5	80.4712	0.662146	41.4212	109.507
6	Total Rhizoid	102.037	77	84	224.039	203.325	32	1617.76	4727.71	1243.39	19.2591	45552.7	85.8379	0.638601	133.697	159.237
6	No Particle	N/A	29	31	224.039	203.325	3	1144.76	3636.26	1034.1	36.9278	45552.7	84.922	0.650654	133.423	158.75
6	Particle Assoc.	N/A	43	50	150.664	124.296	32	456.197	1126.92	337.961	9.12393	18727	85.8126	0.611427	23.1938	60.07
7	Total Rhizoid	111.236	48	55	223.925	203.773	34	1670.28	7096.03	2567.23	30.3687	45629.8	89.9718	0.541361	133.823	164.996
7	No Particle	N/A	30	31	223.925	203.773	15.5023	1199.98	5289.72	1987.23	38.7091	45629.8	96.6016	0.532782	133.823	164.996
7	Particle Assoc.	N/A	19	28	185.723	187.34	34	564.239	2211	721.901	20.1514	34793.2	78.9731	0.64787	56.2162	108.751
8	Total Rhizoid	116.321	55	58	223.877	223.904	30.123	1742.04	4774.3	1190.46	30.0352	50127.1	82.5739	0.586743	152.985	192.225
8	No Particle	N/A	32	35	223.877	223.904	12.3981	1222.58	3426.22	913.327	34.931	50127.1	83.2242	0.556163	152.942	174.957
8	Particle Assoc.	N/A	22	24	114.112	155.017	30.123	535.128	1405.09	299.135	22.297	17689.4	88.8682	0.60368	32.1538	163.824
